# Environmental phylogenetics supports a steady diversification of crown eukaryotes starting from the mid Proterozoic

**DOI:** 10.64898/2025.12.12.693929

**Authors:** Miguel M. Sandin, Phoebe Cohen, Hélène Morlon, Fabien Burki

## Abstract

Molecular clock and preservation of early microfossil assemblages suggest that eukaryotes were present and already diverse more than ∼1600 million years ago (Ma). Yet, the earliest identifiable eukaryotic crown group fossil only appeared around 1050 Ma, leaving a ∼600 million years gap in the Mesoproterozoic during which the evolution and diversification of early eukaryotes remain poorly understood. Here, we inferred a timeline of eukaryote evolution using molecular clock and birth-death diversification models, including the great diversity of environmental sequences to take into account the uncultured majority of microbial life. Our analyses, based on a unique dataset of 75,975 non-redundant Operational Taxonomic Units and 77 well-supported fossil calibrations, indicate a steady diversification of crown group eukaryotes during the Proterozoic after the Last Eukaryotic Common Ancestor (LECA). We show that Archaeplastida was one of the earliest diversifying supergroups and the most diverse throughout the Proterozoic, suggesting that the first successful plastid endosymbiosis gave Archaeplastida a measurable evolutionary advantage. Discoba, Amoebozoa and Rhizaria followed Archaeplastida in phylogenetic diversity throughout the Proterozoic, suggesting that crown eukaryotes were already thriving in this Era. These results contrast with the common view that the geologically stable Proterozoic Era experienced little eukaryotic evolutionary innovation, and indicate that it was already at the dawn of eukaryote evolution that all current supergroups were established.
