## Supplementary material for "Environmental phylogenetics supports a steady diversification of crown eukaryotes starting from the mid Proterozoic": Table S1

Supergroup	Group	Node	Minimum	Maximum	Reference	Comment
na	na	Root	na	2500	Strassert et al. 2021; Betts et al., 2018	To decrease the range of possible solutions
Alveolata	Ciliates	Ciliates	742	na	Porter 2006	Calibration from biomarkers
Alveolata	Ciliates	Coleps_sp	220	na	Silva Costa et al. 2021; Schmidt et al., 2006	Calibration from Amber
Alveolata	Ciliates	Vorticella_sp	200	na	Silva Costa et al. 2021; Bomfleur et al., 2012	Calibration from Amber; Divergent sequences, only minimum constraint
Alveolata	Ciliates	Colpoda_sp	114	na	Silva Costa et al. 2021; Martín-González et al., 2008	Calibration from Amber
Alveolata	Ciliates	Bryometopus_triquetrus	93	na	Silva Costa et al. 2021; Schönborn et al., 1999 corrected by Schmidt et al., 2001	Calibration from Amber;4 OTUs; divergent sequences, only minimum constraint
Alveolata	Ciliates	Cyrtolophosis_mucicola	93	na	Silva Costa et al. 2021; Schönborn et al., 1999 corrected by Schmidt et al., 2001	Calibration from Amber; Divergent sequences, only minimum constraint
Alveolata	Ciliates	Paramecium_triassicum	93	na	Silva Costa et al. 2021; Schönborn et al., 1999 corrected by Schmidt et al., 2001	Calibration from Amber; Divergent sequences, only minimum constraint
Alveolata	Ciliates	Tetrahymena_rostrata	93	na	Silva Costa et al. 2021; Schönborn et al., 1999 corrected by Schmidt et al., 2001	na
Alveolata	Dinoflagellates	Core_dinoflagellates_excl_Noctilucales	235	300	Strassert et al. 2021; Parfrey et al. 2011; Fensome et al. 1999	na
Alveolata	Dinoflagellates	Gonyaulacales	200	235	Strassert et al. 2021; Parfrey et al. 2011; Fensome et al. 1999	na
Alveolata	Dinoflagellates	Scrippsiella	68	75	Calasan et al. 2019; Streng et al. 2004	na
Alveolata	Dinoflagellates	Clades_C_H_F	48	56	LaJeunesse et al., 2018	Indirect estimate (from host fossils)
Alveolata	Dinoflagellates	Clade_C_Cladocopium	3.1	4.7	LaJeunesse et al., 2018	Indirect estimate (from oceanic variance)
Amoebozoa	Amoebozoa	Tubulinea and Evosea	736	na	Strassert et al. 2021; Porter et al, 2003; Fiz-Palacios et al. 2014; Lahr et al. 2019	Vase-shaped microfossils
Amoebozoa	Tubulinea	Arcellinida	405	736	Strassert et al. 2021; Porter et al, 2003; Fiz-Palacios et al. 2014; Lahr et al. 2019	Vase-shaped microfossils
Archaeplastida	Chlorophyta	Chlorophyta	1000	na	Tang et al 2020	na
Archaeplastida	Chlorophyta	core_Halimedineae	460	na	Verbruggen et al. 2009; Hoeg, 1927	na
Archaeplastida	Chlorophyta	Ulvophyceae	460	635	Verbruggen et al. 2009; Zhang et al. 1998; Kordé, 1957; Chai et al. 2022	Siphonous algae crown
Archaeplastida	Streptophyta	Embryophyta	475	501	Strassert et al. 2021; Sanchez-Baracaldo et al. 2017; Butterfield et al. 1994; Strother and Wellman 2016	na
Archaeplastida	Streptophyta	Vascular_plants	424	na	Sanchez-Baracaldo et al. 2017; Silvestro et al. 2014; Steemans et al 2009	na
Archaeplastida	Streptophyta	Angiosperms-Gymnosperms	385	470	Strassert et al. 2021; Sanchez-Baracaldo et al. 2017; Brenner 1996; Turnau et al. 2009	na
Archaeplastida	Streptophyta	Gymnosperms	385	na	Sanchez-Baracaldo et al. 2017; Gerriene et al. 2004	na
Archaeplastida	Streptophyta	Zygnemataceae	345	na	Sanchez-Baracaldo et al. 2017; Mullins and Servais 2008	Mullins and Servais 2008
Archaeplastida	Streptophyta	Angiosperms	130	385	Strassert et al. 2021; Silvestro et al. 2021; Strullu-Derrien et al. 2018; Sanchez-Baracaldo et al. 2017; Silvestro et al. 2014; Friis et al. 2006	na
Archaeplastida	Streptophyta	Eudicots	124	130	Strassert et al. 2021; Sanchez-Baracaldo et al. 2017; Clarke et al. 2011; Steemans et al. 2009; Friis et al. 2006	na
Archaeplastida	Rhodophyta	Bangiophyceae	1050	na	Strassert et al. 2021; Gibson et al., 2018; Sanchez-Baracaldo et al. 2017; Knoll et al. 2013; Butterfield et al. 2000; Doyle et al. 1992; Hughens et al. 1990	na
Archaeplastida	Rhodophyta	Floridiophyceae	600	na	Sanchez-Baracaldo et al. 2017; Xiao et al. 2004	na
Discoba	Euglenida	Euglenales-Eutreptiales	450	na	Strassert et al. 2021; Gray and Boucot 1989	Moyeria: dubious association
Haptista	Pavlovales	Coccolithales-Isochrysidales	225	260	Strassert et al. 2021; Fujiwara et al. 2001; Young et al. 1994	na
Haptista	Pavlovales	Calcidiscaceae-Coccolithaceae	65	225	Strassert et al. 2021; Porter et al, 2003; Porter and Knoll, 2000	na
Opisthokonta	Nucletmycea	Early_Fungi	890	1010	Loron et al. 2019	na
Opisthokonta	Nucletmycea	Chytridiomycota	410	na	Strassert et al. 2021; Stubblefield et al. 1985	na
Opisthokonta	Nucletmycea	Ascomycota	400	na	Strassert et al. 2021; Taylor et al. 1999	na
Opisthokonta	Nucletmycea	Basidiomycota	360	na	Strassert et al. 2021; Stubblefield et al. 1985	na
Opisthokonta	Nucletmycea	Agaricomycetes	300	600	Varga et al. 2019	Indirect estimate from previous molecular clock estimates
Opisthokonta	Nucletmycea	marasmioid_clade	92	180	Varga et al. 2019; Hibbet et al. 1997	na
Opisthokonta	Nucletmycea	Suillaceae	50	100	Varga et al. 2019; Lepage et al. 1997	na
Opisthokonta	Nucletmycea	Trametes	45	90	Varga et al. 2019; Knoblock & Kotlaba 1994	na
Opisthokonta	Metazoa	Metazoa	635	833	Strassert et al. 2021; Benton et al. 2015	na
Opisthokonta	Metazoa	Bilateria	550	636	Strassert et al. 2021; Benton et al. 2015	na
Opisthokonta	Metazoa	Deuterostomia	515	636	Strassert et al. 2021; Benton et al. 2015	na
Opisthokonta	Metazoa	Chordata	514	636	Strassert et al. 2021; Benton et al. 2015	na
Opisthokonta	Metazoa	Cnidaria	529	636	Benton et al. 2015	na
Opisthokonta	Metazoa	Arthropoda	514	636	Strassert et al. 2021; Benton et al. 2015	na
Opisthokonta	Metazoa	Amniota	318	333	Strassert et al. 2021; Strullu-Derrien et al. 2018; Taylor et al. 1994	na
Opisthokonta	Metazoa	Mammals	164.9	201.5	Upham et al. 2019; Benton et al. 2015	na
Opisthokonta	Metazoa	Placentalia	61.6	164.6	Upham et al. 2019; Phillips 2015	na
Opisthokonta	Metazoa	Aves_sensu_stricto	66	87	Strassert et al. 2021; Jets et al. 2018; Benton et al. 2015; You et al. 2006	na
Rhizaria	Cercozoa	Melicerion_poilon	742	na	Porter 2006; Porter et al, 2003; Porter and Knoll, 2000	Calibration from biomarkers; Stratigraphic range 742-770
Rhizaria	Foraminifera	Foraminifera	542	920	Groussin et al., 2011; Seilacher et al., 2003; McIlroy et al. 2001	na
Rhizaria	Foraminifera	Miliolids	350	na	Groussin et al., 2011	na
Rhizaria	Radiolaria	Nassellaria	342	514	Sandin et al. 2019; De Wever et al. 2001	na
Rhizaria	Radiolaria	Eucyrtidioidea	230	262	Sandin et al. 2019; Sugiyama, 1997	na
Rhizaria	Radiolaria	Lophophaenidae	174	207	Sandin et al. 2019; De Wever et al. 1982	na
Rhizaria	Radiolaria	Artostrobioidea	165	198	Sandin et al. 2019; Matsuoka, 2004	na
Rhizaria	Radiolaria	Cannobotryoidea	106	139	Sandin et al. 2019; Matsuzaki et al. 2015; O’Dogherty et al. 2009	na
Rhizaria	Radiolaria	Acanthodesmoidea	62	71	Sandin et al. 2019; Kozlova 1983, 1999	na
Rhizaria	Radiolaria	Bekomidae	58	66	Sandin et al. 2019; De Wever et al. 2001; Nishimura 1992	na
Rhizaria	Radiolaria	Pterocorythoidea	53	61	Sandin et al. 2019; Sanfilippo and Riedel 1992	na
Rhizaria	Radiolaria	Collosphaeridae	53	61	De Wever et al. 2001	na
Rhizaria	Radiolaria	Spumellaria	453	584	Sandin et al. 2021; De Wever et al. 2001	na
Rhizaria	Radiolaria	Hexastyloidea	226	258	Sandin et al. 2021; O’Dogherty et al. 2011	na
Rhizaria	Radiolaria	Liosphaeroidea	202	264	Sandin et al. 2021; Matsuzaki et al. 2015	na
Rhizaria	Radiolaria	Actinommidae	147	193	Sandin et al. 2021; O’Dogherty et al. 2011	na
Rhizaria	Radiolaria	Pylonioidea	90	104	Sandin et al. 2021; Afanasieva and Amon 2006; De Wever et al. 2001, 2003	na
Rhizaria	Radiolaria	Coccodiscoidea	42	48	Sandin et al. 2021; Afanasieva and Amon 2006; De Wever et al. 2001	na
Stramenopila	Diatoms	Bacillariophyta	190	541	Strassert et al. 2021; Seilacher et al., 2003; McIlroy et al. 2001	na
Stramenopila	Diatoms	Bacillariophytina	110	na	Sanchez-Baracaldo et al. 2017; Sims et al. 2006	na
Stramenopila	Diatoms	Pennates	75	190	Strassert et al. 2021; Lewitus et al., 2018; Sorhannus, 2007; Sims et al., 2006	In Lewitus et al (2018) min 108–max 142; in Strassert et al (2021): max 190
Stramenopila	Diatoms	Thalassiosirales	72	104	Lewitus et al., 2018; Kooistra & Medlin, 1996	na
Stramenopila	Diatoms	Odontella	66	71	Sorhannus, 2007	na
Stramenopila	Diatoms	Skeletonema	65	90	Lewitus et al., 2018; Strelnikova, Nova hedwigia. Beihefte, 1975	na
Stramenopila	Diatoms	Chaetoceros	55	65	Lewitus et al., 2018; Kooistra & Medlin, 1996; Ciesielski et al., 1991	na
Stramenopila	Diatoms	Pinnularia	47	80	Lewitus et al., 2018; Souffreau et al., 2011	na
Stramenopila	Diatoms	Aulacoseira	32	65	Lewitus et al., 2018; Wolfe et al., 1996	na
Stramenopila	Diatoms	Thalassionema	16	23	Lewitus et al., 2018; Sims et al,. 2006	na
