## Supplementary material for "Environmental phylogenetics supports a steady diversification of crown eukaryotes starting from the mid Proterozoic": Table S2

step	file	constraint	replicate	RAM	CPU_time	tree_logLikelihood	tips_in	pruned	intruders	tips_out	removed	pct
step1	forward	eukProt_v9	0	na	1286113.215932	-8157873.421753	11917	790	0	11127	790	6.62918519761685
step1	forward	eukProt_v9	0	na	1851534.049495	-8157709.093488	11917	781	0	11136	781	6.55366283460603
step1	forward	eukProt_v9	2	na	328701.766	-8150667.767463	11917	794	0	11123	794	6.66275069228833
step1	forward	eukProt_v9	10	na	338651.184	-8150897.01412	11917	791	0	11126	791	6.63757657128472
step1	reverse	eukProt_v9	0	na	1341266.93857	-8219460.862349	11917	768	0	11149	768	6.44457497692372
step1	reverse	eukProt_v9	0	na	2273834.222154	-8219804.29664	11917	764	0	11153	764	6.41100948225224
step1	reverse	eukProt_v9	1	na	532556.48	-8212670.853969	11917	766	0	11151	766	6.42779222958798
step1	reverse	eukProt_v9	6	na	759244.688	-8212739.096375	11917	766	0	11151	766	6.42779222958798
step2	forward	raxml-cat	1	31723	1293185.731	-14676909.136	36629	2019	245	34365	2264	6.18089491932622
step2	forward	raxml-cat	2	31724	5788913.193	-14680138.043	36629	2046	188	34395	2234	6.09899260149062
step2	forward	raxml-gamma	1	31725	1145554.57	-14673050.635	36629	2061	196	34372	2257	6.16178437849791
step2	forward	raxml-gamma	2	31726	786892.874	-14675768.769	36629	2072	316	34241	2388	6.51942449971334
step2	forward	raxml-ng2	1	31727	1216859.597	-14669786.765	36629	2061	350	34218	2411	6.58221627672063
step2	forward	raxml-ng2	2	31728	1124040.713	-14672228.408	36629	2072	162	34395	2234	6.09899260149062
step2	forward	raxml-ng10	1	31733	1003043.265	-14677273.426	36629	2023	258	34348	2281	6.22730623276639
step2	forward	raxml-ng10	2	31734	812750.042	-14675746.005	36629	2072	280	34277	2352	6.42114171831063
step2	reverse	raxml-cat	1	31665	1947456.258	-14551398.807	36629	2040	317	34272	2357	6.43479210461656
step2	reverse	raxml-cat	2	31665	867432.346	-14549600.787	36629	2057	308	34264	2365	6.45663272270605
step2	reverse	raxml-gamma	1	31665	737076.386	-14548656.62	36629	2077	224	34328	2301	6.28190777799012
step2	reverse	raxml-gamma	2	31665	806666.059	-14551921.508	36629	2031	300	34298	2331	6.36381009582571
step2	reverse	raxml-ng1	1	31665	826712.854	-14548233.873	36629	2053	348	34228	2401	6.55491550410877
step2	reverse	raxml-ng1	2	31665	628713.004	-14549039.058	36629	2074	386	34169	2460	6.71599006251877
step2	reverse	raxml-ng6	1	31665	1112232.131	-14544803.729	36629	2039	345	34245	2384	6.5085041906686
step2	reverse	raxml-ng6	2	31665	636703.235	-14547851.626	36629	2041	379	34209	2420	6.60678697207131
step3	forward	raxml-cat1	1	57521	1900914.939	-19260883.286	75974	3884	950	71140	4834	6.36270302998394
step3	forward	raxml-cat1	2	57521	4803074.213	-19258774.972	75974	3873	818	71283	4691	6.17448074341222
step3	forward	raxml-cat2	1	57521	1686894.249	-19265553.54	75974	3906	956	71112	4862	6.39955774343854
step3	forward	raxml-cat2	2	57521	9052887.352	-19267298.414	75974	3856	845	71273	4701	6.18764314107458
step3	forward	raxml-gamma1	1	57521	6469110.335	-19262593.391	75974	3869	998	71107	4867	6.40613894226972
step3	forward	raxml-gamma1	2	57521	2369929.076	-19266857.402	75974	3879	825	71270	4704	6.19159186037329
step3	forward	raxml-gamma2	1	57521	5498395.001	-19260795.976	75974	3855	809	71310	4664	6.13894226972385
step3	forward	raxml-gamma2	2	57521	3399038.53	-19263175.375	75974	3873	823	71278	4696	6.1810619422434
step3	forward	raxml-ng2-1	1	57521	4778657.355	-19253332.078	75974	3870	746	71358	4616	6.07576276094453
step3	forward	raxml-ng2-1	2	57521	5801068.58	-19254662.039	75974	3893	825	71256	4718	6.21001921710059
step3	forward	raxml-ng2-2	1	57521	6607418.873	-19256463.676	75974	3798	674	71502	4472	5.88622423460658
step3	forward	raxml-ng2-2	2	57521	5032369.056	-19255037.015	75974	3884	718	71372	4602	6.05733540421723
step3	forward	raxml-ng10-1	1	57521	8492041.854	-19257552.419	75974	3894	601	71479	4495	5.91649774923
step3	forward	raxml-ng10-1	2	57521	5858487.756	-19260284.551	75974	3861	970	71143	4831	6.35875431068523
step3	forward	raxml-ng10-2	1	57521	7422556.664	-19260228.929	75974	3869	1050	71055	4919	6.47458341011399
step3	forward	raxml-ng10-2	2	57521	1819394.441	-19258419.891	75974	3868	1071	71035	4939	6.5009082054387
step3	reverse	raxml-cat1	1	57012	2945919.434	-19042426.48	75975	3819	777	71379	4596	6.04935834155972
step3	reverse	raxml-cat1	2	57012	3222560.694	-19043660.836	75975	3824	966	71185	4790	6.30470549522869
step3	reverse	raxml-cat2	1	57012	1818485.629	-19042234.609	75975	3823	738	71414	4561	6.00329055610398
step3	reverse	raxml-cat2	2	57012	3308921.629	-19041216.547	75975	3854	604	71517	4458	5.86771964461994
step3	reverse	raxml-gamma1	1	57012	3003014.413	-19044063.437	75975	3831	673	71471	4504	5.9282658769332
step3	reverse	raxml-gamma1	2	57012	2444866.894	-19043364.262	75975	3853	900	71222	4753	6.25600526488977
step3	reverse	raxml-gamma2	1	57012	3353879.804	-19043981.256	75975	3788	722	71465	4510	5.93616321158276
step3	reverse	raxml-gamma2	2	57012	2970148.754	-19039708.955	75975	3843	838	71294	4681	6.1612372490951
step3	reverse	raxml-ng1-1	1	57012	3230415.904	-19040272.96	75975	3856	1153	70966	5009	6.59295820993748
step3	reverse	raxml-ng1-1	2	57012	2025800.724	-19042024.62	75975	3881	1023	71071	4904	6.45475485357025
step3	reverse	raxml-ng1-2	1	57012	1812084.063	-19035413.288	75975	3801	825	71349	4626	6.0888450148075
step3	reverse	raxml-ng1-2	2	57012	3390313.011	-19032922.667	75975	3833	1004	71138	4837	6.36656794998355
step3	reverse	raxml-ng6-1	1	57012	2011587.238	-19035889.946	75975	3891	639	71445	4530	5.96248766041461
step3	reverse	raxml-ng6-1	2	57012	4379137.496	-19035063.357	75975	3857	494	71624	4351	5.72688384336953
step3	reverse	raxml-ng6-2	1	57012	2218459.23	-19038872.24	75975	3836	810	71329	4646	6.11516946363936
step3	reverse	raxml-ng6-2	2	57012	6219617.001	-19037633.607	75975	3881	1010	71084	4891	6.43764396182955
